# SirT7 auto-ADP-ribosylation regulates glucose starvation response through macroH2A1.1

**DOI:** 10.1101/719559

**Authors:** Nicolás G. Simonet, Joshua K. Thackray, Berta N. Vazquez, Alessandro Ianni, Maria Espinosa-Alcantud, Julia Morales-Sanfrutos, Sarah Hurtado-Bagès, Eduard Sabidó, Marcus Buschbeck, Jay Tischfield, Carolina de la Torre, Manel Esteller, Thomas Braun, Mireia Olivella, Lourdes Serrano, Alejandro Vaquero

## Abstract

Sirtuins are key players in the response to oxidative, metabolic and genotoxic stress, and are involved in genome stability, metabolic homeostasis and aging. Originally described as NAD^+^-dependent deacetylases, some sirtuins are also characterized by a poorly understood mono-ADP-ribosyltransferase (mADPRT) activity. Here we report that the deacetylase SirT7 is a dual sirtuin as it also features auto-mADPRT activity. Molecular and structural evidence suggests that this novel activity occurs at a second previously undefined active site that is physically separated in another domain. Specific abrogation of this activity alters SirT7 chromatin distribution, suggesting a role for this modification in SirT7 chromatin binding specificity. We uncover an epigenetic pathway by which ADP-ribosyl-SirT7 is recognized by the ADP-ribose reader macroH2A1.1, a histone variant involved in chromatin organization, metabolism and differentiation. Glucose starvation (GS) boosts this interaction and promotes SirT7 relocalization to intergenic regions in a macroH2A1-dependent manner. Both SirT7 activities are in turn required to promote GS-dependent enrichment of macroH2A1 in a subset of nearby genes, which results in their specific up- or downregulation. Consistently, the expression changes of these genes associated to calorie restriction (CR) or aging are abrogated in *SirT7*^-/-^ mice, reinforcing the link between Sirtuins, CR and aging. Our work provides a novel perspective about sirtuin duality and suggests a key role for SirT7/macroH2A1.1 axis in mammalian glucose homeostasis, calorie restriction signaling and aging.
