## Supplementary material for "SirT7 auto-ADP-ribosylation regulates glucose starvation response through macroH2A1.1": Suppl Table S2

### Sheet: proteins
Accession	Protein names	Gene names	Peptides L1	Mol. weight [kDa]	Sequence length	Q-value	Score	Sequence coverage L1 [%]	Intensity L1
Q9NRC8	NAD-dependent protein deacetylase sirtuin-7	SIRT7	39	44.898	400	0	323.31	82.5	6257100000
P38159;Q96E39	RNA-binding motif protein, X chromosome;RNA-binding motif protein, X chromosome, N-terminally processed;RNA binding motif protein, X-linked-like-1	RBMX;RBMXL1	24	42.331	391	0	323.31	48.3	20089000
P63261;P60709;P63267;P68133;P68032;P62736	Actin, cytoplasmic 2;Actin, cytoplasmic 2, N-terminally processed;Actin, cytoplasmic 1;Actin, cytoplasmic 1, N-terminally processed;Actin, gamma-enteric smooth muscle;Actin, alpha skeletal muscle;Actin, alpha cardiac muscle 1;Actin, aortic smooth muscle	ACTG1;ACTB;ACTG2;ACTA1;ACTC1;ACTA2	15	41.792	375	0	158.66	47.7	5399200
P38919	Eukaryotic initiation factor 4A-III;Eukaryotic initiation factor 4A-III, N-terminally processed	EIF4A3	14	46.871	411	0	164.68	35.5	6126000
P60842;Q14240	Eukaryotic initiation factor 4A-I;Eukaryotic initiation factor 4A-II;Eukaryotic initiation factor 4A-II, N-terminally processed	EIF4A1;EIF4A2	8	46.153	406	0	108.59	28.6	3252600
P67809	Nuclease-sensitive element-binding protein 1	YBX1	7	35.924	324	0	180.77	41.4	6388100
Q12905	Interleukin enhancer-binding factor 2	ILF2	7	43.062	390	0	131.15	21.5	7947400
Q9BWF3;Q9BQ04	RNA-binding protein 4;RNA-binding protein 4B	RBM4;RBM4B	7	40.313	364	0	49.899	22	2232100
P39023	60S ribosomal protein L3	RPL3	6	46.108	403	0	60.692	17.9	1745000
P09543	2,3-cyclic-nucleotide 3-phosphodiesterase	CNP	5	47.578	421	0	31.428	11.9	890720
Q9Y383	Putative RNA-binding protein Luc7-like 2	LUC7L2	5	46.513	392	0	75.565	14.3	652190
Q5T280	Putative methyltransferase C9orf114	C9orf114	4	42.008	376	0	81.455	12.8	2416700
Q8TDN6	Ribosome biogenesis protein BRX1 homolog	BRIX1	4	41.401	353	0	25.888	10.2	1068800
Q9NQ29	Putative RNA-binding protein Luc7-like 1	LUC7L	4	43.727	371	0	21.205	12.1	208460
O75367	Core histone macro-H2A.1	H2AFY	3	39.617	372	0	40.602	15.3	875910
P39748	Flap endonuclease 1	FEN1	3	42.592	380	0	19.573	10.8	1288600
A8MUU9	Putative uncharacterized protein ENSP00000383309		2	55.306	505	0	11.421	2.8	364280
O00148;Q13838	ATP-dependent RNA helicase DDX39A;Spliceosome RNA helicase DDX39B	DDX39A;DDX39B	2	49.129	427	0	29.294	4.2	568500
P00505	Aspartate aminotransferase, mitochondrial	GOT2	2	47.517	430	0	62.424	6	522040
P07910;P0DMR1;O60812;B7ZW38;B2RXH8	Heterogeneous nuclear ribonucleoproteins C1/C2;Heterogeneous nuclear ribonucleoprotein C-like 4;Heterogeneous nuclear ribonucleoprotein C-like 1;Heterogeneous nuclear ribonucleoprotein C-like 3;Heterogeneous nuclear ribonucleoprotein C-like 2	HNRNPC;HNRNPCL4;HNRNPCL1;HNRNPCL3;HNRNPCL2	2	33.67	306	0	31.584	9.2	556760
Q01085;P31483	Nucleolysin TIAR;Nucleolysin TIA-1 isoform p40	TIAL1;TIA1	2	41.59	375	0	14.895	5.9	558610
P49411	Elongation factor Tu, mitochondrial	TUFM	2	49.541	452	0	13.714	5.3	214800
P51991	Heterogeneous nuclear ribonucleoprotein A3	HNRNPA3	2	39.594	378	0	13.668	7.7	1481400
Q13148	TAR DNA-binding protein 43	TARDBP	2	44.739	414	0	71.209	7.2	1334800
Q86U42	Polyadenylate-binding protein 2	PABPN1	2	32.749	306	0	31.708	8.8	1487800
Q99496;Q06587	E3 ubiquitin-protein ligase RING2;E3 ubiquitin-protein ligase RING1	RNF2;RING1	2	37.655	336	0	18.471	7.7	351450
Q99536	Synaptic vesicle membrane protein VAT-1 homolog	VAT1	2	41.92	393	0	16.529	7.9	702320
Q9BV38	WD repeat-containing protein 18	WDR18	2	47.405	432	0	14.066	3.5	322830
P62987;P62979;P0CG47;P0CG48	Ubiquitin-60S ribosomal protein L40;Ubiquitin;60S ribosomal protein L40;Ubiquitin-40S ribosomal protein S27a;Ubiquitin;40S ribosomal protein S27a;Polyubiquitin-B;Ubiquitin;Polyubiquitin-C;Ubiquitin	UBA52;RPS27A;UBB;UBC	1	14.728	128	0	11.612	12.5	177520
P16403;P10412;P16402	Histone H1.2;Histone H1.4;Histone H1.3	HIST1H1C;HIST1H1E;HIST1H1D	1	21.364	213	0	10.085	6.1	402980
P22695	Cytochrome b-c1 complex subunit 2, mitochondrial	UQCRC2	1	48.442	453	0	12.888	3.5	222880
Q99729	Heterogeneous nuclear ribonucleoprotein A/B	HNRNPAB	1	36.224	332	0	46.67	3.9	253520
Q99848	Probable rRNA-processing protein EBP2	EBNA1BP2	1	34.852	306	0	13.821	3.9	433670
Q9BU76	Multiple myeloma tumor-associated protein 2	MMTAG2	1	29.411	263	0	20.614	5.3	418740
Q9NR56	Muscleblind-like protein 1	MBNL1	1	41.817	388	0	10.856	2.8	416610

### Sheet: peptides
Sequence	Length	Missed cleavages	Mass	Proteins	Leading razor protein	Start position	End position	Gene names	Protein names	Charges	PEP	Score	Intensity L1
AAAAAAAAAAGAAGGR	16	0	1197.62	Q86U42	Q86U42	2	17	PABPN1	Polyadenylate-binding protein 2	2	1.5641e-18	185.81	1227600
AAGGLSRSER	10	1	1002.52	Q9NRC8	Q9NRC8	2	11	SIRT7	NAD-dependent protein deacetylase sirtuin-7	2	0.0037944	96.668	2297500
AASADSTTEGTPADGFTVLSTK	22	0	2126	O75367	O75367	168	189	H2AFY	Core histone macro-H2A.1	2	6.5791e-24	178.68	524800
ACGLNFADLMAR	12	0	1337.62	Q99536	Q99536	85	96	VAT1	Synaptic vesicle membrane protein VAT-1 homolog	2	1.1011e-06	141.88	160220
ADTILCLGSSLK	12	0	1276.67	Q9NRC8	Q9NRC8	261	272	SIRT7	NAD-dependent protein deacetylase sirtuin-7	1;2	2.5961e-42	247.22	360900000
ADTILCLGSSLKVLK	15	1	1616.92	Q9NRC8	Q9NRC8	261	275	SIRT7	NAD-dependent protein deacetylase sirtuin-7	3	0.021297	73.881	323860
ADYEIASK	8	0	895.429	Q9NQ29;Q9Y383	Q9Y383	69	76	LUC7L;LUC7L2	Putative RNA-binding protein Luc7-like 1;Putative RNA-binding protein Luc7-like 2	2	0.0043227	104.06	124610
AEDAVEAIR	9	0	972.488	Q9BWF3;Q9BQ04	Q9BWF3	121	129	RBM4;RBM4B	RNA-binding protein 4;RNA-binding protein 4B	2	0.00030669	131.06	233130
AEQLGAEGNVDESQK	15	0	1573.72	Q9NQ29	Q9NQ29	140	154	LUC7L	Putative RNA-binding protein Luc7-like 1	2	6.2422e-18	187.74	208460
AGFAGDDAPR	10	0	975.441	P63261;P60709;P63267;P68133;P68032;P62736;A5A3E0	P63261	19	28	ACTG1;ACTB;ACTG2;ACTA1;ACTC1;ACTA2;POTEF	Actin, cytoplasmic 2;Actin, cytoplasmic 2, N-terminally processed;Actin, cytoplasmic 1;Actin, cytoplasmic 1, N-terminally processed;Actin, gamma-enteric smooth muscle;Actin, alpha skeletal muscle;Actin, alpha cardiac muscle 1;Actin, aortic smooth muscle;POTE ankyrin domain family member F	2	2.3293e-05	135.71	1346400
AIFTGYYGK	9	0	1018.51	P09543	P09543	392	400	CNP	2,3-cyclic-nucleotide 3-phosphodiesterase	2	0.0036799	107.01	316720
AIKVEQATKPSFESGR	16	1	1746.93	P38159	P38159	78	93	RBMX	RNA-binding motif protein, X chromosome;RNA-binding motif protein, X chromosome, N-terminally processed	3	0.00081773	99.451	2935300
AIKVEQATKPSFESGRR	17	2	1903.03	P38159	P38159	78	94	RBMX	RNA-binding motif protein, X chromosome;RNA-binding motif protein, X chromosome, N-terminally processed	4	0.026246	51.009	237540
AISSYFVSTMSSSIK	15	0	1606.79	O75367	O75367	333	347	H2AFY	Core histone macro-H2A.1	2	0.0006165	111.79	153710
ALEAVFGK	8	0	833.465	P38159	P38159	23	30	RBMX	RNA-binding motif protein, X chromosome;RNA-binding motif protein, X chromosome, N-terminally processed	2	0.00031705	136.11	1307400
AMGIMNSFVNDIFER	15	0	1742.81	Q99880;Q99879;Q99877;Q93079;Q8N257;Q5QNW6;Q16778;P62807;P58876;P57053;P33778;P23527;P06899;O60814	Q99880	59	73	HIST1H2BL;HIST1H2BM;HIST1H2BN;HIST1H2BH;HIST3H2BB;HIST2H2BF;HIST2H2BE;HIST1H2BC;HIST1H2BD;H2BFS;HIST1H2BB;HIST1H2BO;HIST1H2BJ;HIST1H2BK	Histone H2B type 1-L;Histone H2B type 1-M;Histone H2B type 1-N;Histone H2B type 1-H;Histone H2B type 3-B;Histone H2B type 2-F;Histone H2B type 2-E;Histone H2B type 1-C/E/F/G/I;Histone H2B type 1-D;Histone H2B type F-S;Histone H2B type 1-B;Histone H2B type 1-O;Histone H2B type 1-J;Histone H2B type 1-K	2	0.021717	62.14	72613
AMLDQLMGTSR	11	0	1221.58	Q9Y383	Q9Y383	9	19	LUC7L2	Putative RNA-binding protein Luc7-like 2	2	0.009882	88.134	291900
ATAPVPTVGEGYGYGHESELSQASAAAR	28	0	2775.31	Q9BWF3	Q9BWF3	314	341	RBM4	RNA-binding protein 4	3	4.3946e-06	92.428	1089300
ATQALVLAPTR	11	0	1139.67	P60842	P60842	100	110	EIF4A1	Eukaryotic initiation factor 4A-I	2	0.00037828	123.01	292300
ATTATMATSGSAR	13	0	1224.58	P38919	P38919	2	14	EIF4A3	Eukaryotic initiation factor 4A-III;Eukaryotic initiation factor 4A-III, N-terminally processed	2	2.1568e-54	265.77	2697700
AVFPSIVGRPR	11	0	1197.7	P63261;P60709;P63267;P68133;P68032;P62736;A5A3E0	P63261	29	39	ACTG1;ACTB;ACTG2;ACTA1;ACTC1;ACTA2;POTEF	Actin, cytoplasmic 2;Actin, cytoplasmic 2, N-terminally processed;Actin, cytoplasmic 1;Actin, cytoplasmic 1, N-terminally processed;Actin, gamma-enteric smooth muscle;Actin, alpha skeletal muscle;Actin, alpha cardiac muscle 1;Actin, aortic smooth muscle;POTE ankyrin domain family member F	2	7.2587e-05	124.92	708880
AVSVTPIRDTK	11	1	1185.67	Q9NR56	Q9NR56	2	12	MBNL1	Muscleblind-like protein 1	2	1.3932e-07	152.97	416610
CGTQLRDTIVHFGER	15	1	1787.87	Q9NRC8	Q9NRC8	228	242	SIRT7	NAD-dependent protein deacetylase sirtuin-7	2;3;4	6.8153e-25	199.4	113040000
DDWAALK	7	0	817.397	Q9NRC8	Q9NRC8	304	310	SIRT7	NAD-dependent protein deacetylase sirtuin-7	1;2	7.8549e-07	158.38	44372000
DDWAALKLHGK	11	1	1252.66	Q9NRC8	Q9NRC8	304	314	SIRT7	NAD-dependent protein deacetylase sirtuin-7	3	3.2896e-07	151.22	4794900
DFTVSAMHGDMDQKER	16	1	1865.8	P60842	P60842	296	311	EIF4A1	Eukaryotic initiation factor 4A-I	3	0.0015929	97.551	308630
DKFVIRTPR	9	2	1130.66	Q96MN5	Q96MN5	2	10	TCEANC2	Transcription elongation factor A N-terminal and central domain-containing protein 2	3	0.028595	55.084	0
DLFDFSTR	8	0	999.466	Q9BV38	Q9BV38	418	425	WDR18	WD repeat-containing protein 18	2	0.014747	93.162	137020
DLTDYLMK	8	0	997.479	P63261;P60709;P63267;P68133;P68032;P62736;Q562R1	P63261	184	191	ACTG1;ACTB;ACTG2;ACTA1;ACTC1;ACTA2;ACTBL2	Actin, cytoplasmic 2;Actin, cytoplasmic 2, N-terminally processed;Actin, cytoplasmic 1;Actin, cytoplasmic 1, N-terminally processed;Actin, gamma-enteric smooth muscle;Actin, alpha skeletal muscle;Actin, alpha cardiac muscle 1;Actin, aortic smooth muscle;Beta-actin-like protein 2	2	1.7552e-07	157.21	460610
DRDYSDHPSGGSYR	14	1	1610.67	P38159;Q96E39	P38159	269	282	RBMX;RBMXL1	RNA-binding motif protein, X chromosome;RNA-binding motif protein, X chromosome, N-terminally processed;RNA binding motif protein, X-linked-like-1	2	0.0018314	111.52	112800
DRDYSDHPSGGSYRDSYESYGNSR	24	2	2769.13	P38159;Q96E39	P38159	269	292	RBMX;RBMXL1	RNA-binding motif protein, X chromosome;RNA-binding motif protein, X chromosome, N-terminally processed;RNA binding motif protein, X-linked-like-1	4	0.0222	38.583	246830
DSYESYGNSR	10	0	1176.47	P38159;Q96E39	P38159	283	292	RBMX;RBMXL1	RNA-binding motif protein, X chromosome;RNA-binding motif protein, X chromosome, N-terminally processed;RNA binding motif protein, X-linked-like-1	2	2.4465e-38	247.58	926710
DSYVGDEAQSK	11	0	1197.52	P63261;P60709;P63267;P68133;P68032;P62736	P63261	51	61	ACTG1;ACTB;ACTG2;ACTA1;ACTC1;ACTA2	Actin, cytoplasmic 2;Actin, cytoplasmic 2, N-terminally processed;Actin, cytoplasmic 1;Actin, cytoplasmic 1, N-terminally processed;Actin, gamma-enteric smooth muscle;Actin, alpha skeletal muscle;Actin, alpha cardiac muscle 1;Actin, aortic smooth muscle	2	4.3994e-29	223.87	466160
DSYVGDEAQSKR	12	1	1353.62	P63261;P60709;P63267;P68133;P68032;P62736	P63261	51	62	ACTG1;ACTB;ACTG2;ACTA1;ACTC1;ACTA2	Actin, cytoplasmic 2;Actin, cytoplasmic 2, N-terminally processed;Actin, cytoplasmic 1;Actin, cytoplasmic 1, N-terminally processed;Actin, gamma-enteric smooth muscle;Actin, alpha skeletal muscle;Actin, alpha cardiac muscle 1;Actin, aortic smooth muscle	2	1.9086e-06	140.78	331070
DTIVHFGER	9	0	1072.53	Q9NRC8	Q9NRC8	234	242	SIRT7	NAD-dependent protein deacetylase sirtuin-7	1;2;3	5.7212e-08	158.07	599120000
DVIAQSQSGTGK	12	0	1189.59	P38919	P38919	77	88	EIF4A3	Eukaryotic initiation factor 4A-III;Eukaryotic initiation factor 4A-III, N-terminally processed	2	2.8188e-16	178.53	225990
DVYLSPR	7	0	848.439	P38159;Q96E39	P38159	204	210	RBMX;RBMXL1	RNA-binding motif protein, X chromosome;RNA-binding motif protein, X chromosome, N-terminally processed;RNA binding motif protein, X-linked-like-1	2	0.015927	89.142	935760
DYAPPPRDYTYR	12	1	1512.7	P38159;Q96E39	P38159	233	244	RBMX;RBMXL1	RNA-binding motif protein, X chromosome;RNA-binding motif protein, X chromosome, N-terminally processed;RNA binding motif protein, X-linked-like-1	2	0.0096338	99.973	231420
DYGHSSSRDDYPSR	14	1	1640.68	P38159;Q96E39	P38159	245	258	RBMX;RBMXL1	RNA-binding motif protein, X chromosome;RNA-binding motif protein, X chromosome, N-terminally processed;RNA binding motif protein, X-linked-like-1	3	0.00017416	116.98	733040
DYSDHPSGGSYR	12	0	1339.54	P38159;Q96E39	P38159	271	282	RBMX;RBMXL1	RNA-binding motif protein, X chromosome;RNA-binding motif protein, X chromosome, N-terminally processed;RNA binding motif protein, X-linked-like-1	3	0.029635	27.428	54757
EANFTVSSMHGDMPQKER	18	1	2062.92	P38919	P38919	299	316	EIF4A3	Eukaryotic initiation factor 4A-III;Eukaryotic initiation factor 4A-III, N-terminally processed	3	0.026846	53.828	218100
EDGNEEDKENQGDETQGQQPPQRR	24	2	2783.2	P67809	P67809	257	280	YBX1	Nuclease-sensitive element-binding protein 1	3	0.016499	69.122	270940
EEAISNMVVALK	12	0	1302.69	Q13085;O00763	Q13085	568	579	ACACA;ACACB	Acetyl-CoA carboxylase 1;Biotin carboxylase;Acetyl-CoA carboxylase 2;Biotin carboxylase	2	0.013904	92.051	3504200
ELAFQISK	8	0	934.512	O00148;Q13838	O00148	123	130	DDX39A;DDX39B	ATP-dependent RNA helicase DDX39A;Spliceosome RNA helicase DDX39B	2	0.024788	86.833	82001
ELAQQIQK	8	0	956.529	P60842;Q14240	P60842	111	118	EIF4A1;EIF4A2	Eukaryotic initiation factor 4A-I;Eukaryotic initiation factor 4A-II;Eukaryotic initiation factor 4A-II, N-terminally processed	2	0.0079093	97.473	348290
ELASAVR	7	0	744.413	Q9NRC8	Q9NRC8	91	97	SIRT7	NAD-dependent protein deacetylase sirtuin-7	1;2	0.00014243	148.21	124470000
ELASAVRNAK	10	1	1057.59	Q9NRC8	Q9NRC8	91	100	SIRT7	NAD-dependent protein deacetylase sirtuin-7	2	2.8295e-12	159.58	0
ELAVQIQK	8	0	927.539	P38919	P38919	117	124	EIF4A3	Eukaryotic initiation factor 4A-III;Eukaryotic initiation factor 4A-III, N-terminally processed	2	0.0011434	128.48	389440
EQIYDVYR	8	0	1084.52	P38919	P38919	199	206	EIF4A3	Eukaryotic initiation factor 4A-III;Eukaryotic initiation factor 4A-III, N-terminally processed	2	0.012939	94.302	154860
EVYQQQQYGSGGR	13	0	1498.68	Q99729	Q99729	233	245	HNRNPAB	Heterogeneous nuclear ribonucleoprotein A/B	2	2.138e-43	250.26	253520
FGGNPGGFGNQGGFGNSR	18	0	1725.76	Q13148	Q13148	276	293	TARDBP	TAR DNA-binding protein 43	2	3.2747e-48	249.39	1121200
FMTDPIR	7	0	878.432	P38919	P38919	232	238	EIF4A3	Eukaryotic initiation factor 4A-III;Eukaryotic initiation factor 4A-III, N-terminally processed	2	0.016782	81.297	260180
FVLNLIK	7	0	845.537	Q8TDN6	Q8TDN6	236	242	BRIX1	Ribosome biogenesis protein BRX1 homolog	2	0.0021246	132.8	361310
FVTVQTISGTGALR	14	0	1448.8	P00505	P00505	126	139	GOT2	Aspartate aminotransferase, mitochondrial	2	3.0689e-45	246.56	352910
GAEAANVTGPGGVPVQGSK	19	0	1694.86	P67809	P67809	119	137	YBX1	Nuclease-sensitive element-binding protein 1	2	1.6293e-108	319.91	984450
GAPLSSAPILGGWFGR	16	0	1584.84	Q9NRC8	Q9NRC8	373	388	SIRT7	NAD-dependent protein deacetylase sirtuin-7	2	1.4394e-45	238.92	100580000
GFAFVTFESPADAK	14	0	1485.71	P38159;Q96E39;O75526;Q8N7X1	P38159	50	63	RBMX;RBMXL1;RBMXL2;RBMXL3	RNA-binding motif protein, X chromosome;RNA-binding motif protein, X chromosome, N-terminally processed;RNA binding motif protein, X-linked-like-1;RNA-binding motif protein, X-linked-like-2;RNA-binding motif protein, X-linked-like-3	2	6.7026e-58	265.77	3020600
GGFAVQAK	8	0	776.418	Q8TDN6	Q8TDN6	10	17	BRIX1	Ribosome biogenesis protein BRX1 homolog	2	0.0047378	101.21	207370
GGHMDDGGYSMNFNMSSSR	19	0	2048.78	P38159;Q96E39	P38159	126	144	RBMX;RBMXL1	RNA-binding motif protein, X chromosome;RNA-binding motif protein, X chromosome, N-terminally processed;RNA binding motif protein, X-linked-like-1	2	0.0085634	77.776	91432
GGSRGEEVGELSR	13	1	1331.64	P09543	P09543	357	369	CNP	2,3-cyclic-nucleotide 3-phosphodiesterase	2	0.00085941	116.84	179150
GIYAYGFEKPSAIQQR	16	0	1826.93	P38919;P60842;Q14240	P38919	52	67	EIF4A3;EIF4A1;EIF4A2	Eukaryotic initiation factor 4A-III;Eukaryotic initiation factor 4A-III, N-terminally processed;Eukaryotic initiation factor 4A-I;Eukaryotic initiation factor 4A-II;Eukaryotic initiation factor 4A-II, N-terminally processed	3	0.0052551	91.712	2126600
GLDNTEFQGK	10	0	1107.52	Q9BWF3;Q9BQ04	Q9BWF3	130	139	RBM4;RBM4B	RNA-binding protein 4;RNA-binding protein 4B	2	0.00016709	125.71	209330
GPLPVKR	7	1	765.486	P38159;Q96E39	P38159	145	151	RBMX;RBMXL1	RNA-binding motif protein, X chromosome;RNA-binding motif protein, X chromosome, N-terminally processed;RNA binding motif protein, X-linked-like-1	2	0.019767	86.935	512830
GPNGVWTLLQK	11	0	1211.67	Q9NRC8	Q9NRC8	121	131	SIRT7	NAD-dependent protein deacetylase sirtuin-7	2	6.2755e-29	220.39	49585000
GRDSYGGPPR	10	1	1060.51	P38159;Q96E39	P38159	186	195	RBMX;RBMXL1	RNA-binding motif protein, X chromosome;RNA-binding motif protein, X chromosome, N-terminally processed;RNA binding motif protein, X-linked-like-1	2	0.0051803	106.88	84442
GRDVIAQSQSGTGK	14	1	1402.72	P38919	P38919	75	88	EIF4A3	Eukaryotic initiation factor 4A-III;Eukaryotic initiation factor 4A-III, N-terminally processed	3	0.028501	91.307	185650
GRSVSAADLSEAEPTLTHMSITR	23	1	2428.2	Q9NRC8	Q9NRC8	132	154	SIRT7	NAD-dependent protein deacetylase sirtuin-7	3;4	3.8222e-13	141.91	38279000
GSDVASAQLPNFR	13	0	1360.67	Q5T280	Q5T280	293	305	C9orf114	Putative methyltransferase C9orf114	2	3.5292e-42	238.86	1044200
GTLGQPLNWEAATEAASR	18	0	1870.92	Q9NRC8	Q9NRC8	243	260	SIRT7	NAD-dependent protein deacetylase sirtuin-7	2	2.3326e-147	341.85	3061300
GTVVTGTLER	10	0	1031.56	P49411	P49411	272	281	TUFM	Elongation factor Tu, mitochondrial	2	0.00026061	119.21	83003
GVTIASGGVLPNIHPELLAK	20	0	1985.13	O75367	O75367	97	116	H2AFY	Core histone macro-H2A.1	3	0.0061585	75.911	197400
GYDVIAQAQSGTGK	14	0	1393.68	P60842;Q14240	P60842	69	82	EIF4A1;EIF4A2	Eukaryotic initiation factor 4A-I;Eukaryotic initiation factor 4A-II;Eukaryotic initiation factor 4A-II, N-terminally processed	2	4.8518e-25	205.31	622450
GYSDRDGYGR	10	1	1144.49	P38159	P38159	259	268	RBMX	RNA-binding motif protein, X chromosome;RNA-binding motif protein, X chromosome, N-terminally processed	2	0.021769	93.162	284290
HATAEEVEEEERDR	14	1	1698.74	Q8TDN6	Q8TDN6	33	46	BRIX1	Ribosome biogenesis protein BRX1 homolog	3	0.0019657	100.04	199760
HELMQYDLEMAAQDLASKK	19	1	2220.06	O95219	O95219	321	339	SNX4	Sorting nexin-4	2	0.00010179	102.33	3103400
HGGLTLR	7	0	752.429	Q9BV38	Q9BV38	354	360	WDR18	WD repeat-containing protein 18	2	5.8242e-05	154.09	185820
HGSLGFLPR	9	0	982.535	P39023	P39023	11	19	RPL3	60S ribosomal protein L3	2	9.7094e-19	209.37	602210
HNIMDFAMPYFIQVMK	16	0	1983.94	Q00610	Q00610	1589	1604	CLTC	Clathrin heavy chain 1	3	0.021787	59.185	149280
HQGVMVGMGQK	11	0	1170.56	P63261;P60709;P63267;P68133;P68032;P62736;Q562R1	P63261	40	50	ACTG1;ACTB;ACTG2;ACTA1;ACTC1;ACTA2;ACTBL2	Actin, cytoplasmic 2;Actin, cytoplasmic 2, N-terminally processed;Actin, cytoplasmic 1;Actin, cytoplasmic 1, N-terminally processed;Actin, gamma-enteric smooth muscle;Actin, alpha skeletal muscle;Actin, alpha cardiac muscle 1;Actin, aortic smooth muscle;Beta-actin-like protein 2	2;3	0.019438	70.816	340370
HQGVMVGMGQKDSYVGDEAQSKR	23	2	2506.17	P63261;P60709;P63267;P68133;P68032;P62736	P63261	40	62	ACTG1;ACTB;ACTG2;ACTA1;ACTC1;ACTA2	Actin, cytoplasmic 2;Actin, cytoplasmic 2, N-terminally processed;Actin, cytoplasmic 1;Actin, cytoplasmic 1, N-terminally processed;Actin, gamma-enteric smooth muscle;Actin, alpha skeletal muscle;Actin, alpha cardiac muscle 1;Actin, aortic smooth muscle	4	0.0036496	73.448	241400
IAAAILNTPDLR	12	0	1266.73	P00505	P00505	326	337	GOT2	Aspartate aminotransferase, mitochondrial	2	1.2261e-10	163.88	169130
IGQGYLIKDGK	11	1	1190.67	P39023	P39023	287	297	RPL3	60S ribosomal protein L3	2;3	0.00036431	140.17	262990
IIAPPERK	8	1	922.56	P63261;P60709;P63267;P68133;P68032;P62736;Q562R1	P63261	329	336	ACTG1;ACTB;ACTG2;ACTA1;ACTC1;ACTA2;ACTBL2	Actin, cytoplasmic 2;Actin, cytoplasmic 2, N-terminally processed;Actin, cytoplasmic 1;Actin, cytoplasmic 1, N-terminally processed;Actin, gamma-enteric smooth muscle;Actin, alpha skeletal muscle;Actin, alpha cardiac muscle 1;Actin, aortic smooth muscle;Beta-actin-like protein 2	3	0.027807	75.109	256020
ILIFSSR	7	0	834.496	Q8TDN6	Q8TDN6	62	68	BRIX1	Ribosome biogenesis protein BRX1 homolog	2	0.0065375	120.65	300390
ILPTLEAVAALGNK	14	0	1408.83	Q12905	Q12905	128	141	ILF2	Interleukin enhancer-binding factor 2	2	2.0479e-25	209.8	2536800
ILQYLECPQYLR	12	0	1594.82	Q5T280	Q5T280	145	156	C9orf114	Putative methyltransferase C9orf114	2	0.00019788	129.88	214520
ILVATNLFGR	10	0	1102.65	O00148;Q13838	O00148	339	348	DDX39A;DDX39B	ATP-dependent RNA helicase DDX39A;Spliceosome RNA helicase DDX39B	2	2.0491e-20	199.89	486490
IVEVLLMK	8	0	943.578	P38159;O75526	P38159	34	41	RBMX;RBMXL2	RNA-binding motif protein, X chromosome;RNA-binding motif protein, X chromosome, N-terminally processed;RNA-binding motif protein, X-linked-like-2	2	3.3707e-05	151.29	418010
IVEVLLMKDR	10	1	1214.71	P38159;O75526	P38159	34	43	RBMX;RBMXL2	RNA-binding motif protein, X chromosome;RNA-binding motif protein, X chromosome, N-terminally processed;RNA-binding motif protein, X-linked-like-2	2	0.00069731	117.71	389950
KAFMGPLKK	9	2	1018.6	P39023	P39023	386	394	RPL3	60S ribosomal protein L3	3	0.0086337	91.069	101250
KASDVHEVRK	10	2	1167.64	P14618	P14618	247	256	PKM	Pyruvate kinase PKM	2	0.026484	80.231	0
KASGPPVSELITK	13	1	1325.76	P16403;P10412;P16402	P16403	34	46	HIST1H1C;HIST1H1E;HIST1H1D	Histone H1.2;Histone H1.4;Histone H1.3	2;3	8.2314e-07	142.1	402980
KDLYANTVLSGGTTMYPGIADR	22	1	2342.16	P63261;P60709	P63261	291	312	ACTG1;ACTB	Actin, cytoplasmic 2;Actin, cytoplasmic 2, N-terminally processed;Actin, cytoplasmic 1;Actin, cytoplasmic 1, N-terminally processed	3	0.0052596	72.383	340430
KEPIQPSVLR	10	1	1165.68	Q9BSW7	Q9BSW7	136	145	SYT17	Synaptotagmin-17	2	0.028875	53.751	0
KGVAINFVK	9	1	974.591	P38919	P38919	374	382	EIF4A3	Eukaryotic initiation factor 4A-III;Eukaryotic initiation factor 4A-III, N-terminally processed	2	0.00013176	135.77	115750
KGVAINFVKNDDIR	14	2	1587.87	P38919	P38919	374	387	EIF4A3	Eukaryotic initiation factor 4A-III;Eukaryotic initiation factor 4A-III, N-terminally processed	3	0.029555	70.889	219930
KLDPELHLDIK	11	1	1319.74	Q12905	Q12905	186	196	ILF2	Interleukin enhancer-binding factor 2	3	0.002434	109.39	456810
KLDYGQHVVAGTPGR	15	1	1596.84	P38919	P38919	152	166	EIF4A3	Eukaryotic initiation factor 4A-III;Eukaryotic initiation factor 4A-III, N-terminally processed	3	0.029432	105.99	811300
KVMDILK	7	1	845.504	Q9HB63	Q9HB63	618	624	NTN4	Netrin-4	2	0.0051522	92.467	424610
KVTQTLR	7	1	844.513	Q9HCC9	Q9HCC9	774	780	ZFYVE28	Lateral signaling target protein 2 homolog	2	0.028141	42.599	0
LAETQEEISAEVAAK	15	0	1587.8	Q9Y383	Q9Y383	108	122	LUC7L2	Putative RNA-binding protein Luc7-like 2	2	3.8191e-45	241.35	360290
LDLAGRDLTDYLMK	14	1	1622.83	P63261;P60709;P63267;P68133;P68032;P62736;Q562R1	P63261	178	191	ACTG1;ACTB;ACTG2;ACTA1;ACTC1;ACTA2;ACTBL2	Actin, cytoplasmic 2;Actin, cytoplasmic 2, N-terminally processed;Actin, cytoplasmic 1;Actin, cytoplasmic 1, N-terminally processed;Actin, gamma-enteric smooth muscle;Actin, alpha skeletal muscle;Actin, alpha cardiac muscle 1;Actin, aortic smooth muscle;Beta-actin-like protein 2	3	0.0092142	87.719	438880
LEQQVPVNQVFGQDEMIDVIGVTK	24	0	2685.37	P39023	P39023	201	224	RPL3	60S ribosomal protein L3	3	0.00098632	80.277	299190
LFIGGLNTETNEK	13	0	1434.74	P38159;Q96E39	P38159	10	22	RBMX;RBMXL1	RNA-binding motif protein, X chromosome;RNA-binding motif protein, X chromosome, N-terminally processed;RNA binding motif protein, X-linked-like-1	2	4.7169e-81	289.22	3511300
LFIGNLPR	8	0	928.549	Q9BWF3;Q9BQ04	Q9BWF3	4	11	RBM4;RBM4B	RNA-binding protein 4;RNA-binding protein 4B	2	0.0016303	123.99	163360
LHEQKLVQHVVSQNCDGLHLR	21	1	2509.3	Q9NRC8	Q9NRC8	155	175	SIRT7	NAD-dependent protein deacetylase sirtuin-7	3;4;5	1.8168e-23	175.33	4142100
LHGKCDDVMR	10	1	1229.56	Q9NRC8	Q9NRC8	311	320	SIRT7	NAD-dependent protein deacetylase sirtuin-7	2;3	6.3412e-07	141.91	12377000
LIADVAPSAIR	11	0	1124.66	P39748	P39748	9	19	FEN1	Flap endonuclease 1	2	0.0011822	116.52	577930
LLAESADLVTELQGR	15	0	1613.86	Q9NRC8	Q9NRC8	50	64	SIRT7	NAD-dependent protein deacetylase sirtuin-7	2;3	1.1802e-86	303.33	633270000
LLAESADLVTELQGRSR	17	1	1857	Q9NRC8	Q9NRC8	50	66	SIRT7	NAD-dependent protein deacetylase sirtuin-7	3	0.018318	71.513	707730
LLDAVDTYIPVPAR	14	0	1541.85	P49411	P49411	239	252	TUFM	Elongation factor Tu, mitochondrial	2	0.007409	100.82	131800
LLMAELGLEIPAYSR	15	0	1674.9	Q9NRC8	Q9NRC8	321	335	SIRT7	NAD-dependent protein deacetylase sirtuin-7	2	4.1601e-34	213.38	1279100
LQMEAPHIIVGTPGR	15	0	1617.87	P60842	P60842	147	161	EIF4A1	Eukaryotic initiation factor 4A-I	3	0.0011574	105.19	768700
LQSRPAAPPAPGPGQLTLR	19	0	1926.08	Q99536	Q99536	64	82	VAT1	Synaptic vesicle membrane protein VAT-1 homolog	3	0.002689	87.419	542100
LQYSRRR	7	2	977.552	Q08379	Q08379	258	264	GOLGA2	Golgin subfamily A member 2	2	0.025283	60.76	0
LSGLADQMVAR	11	0	1159.6	O95400	O95400	202	212	CD2BP2	CD2 antigen cytoplasmic tail-binding protein 2	2	0.002132	111.27	243200
LVQHVVSQNCDGLHLR	16	0	1873.96	Q9NRC8	Q9NRC8	160	175	SIRT7	NAD-dependent protein deacetylase sirtuin-7	3;4	1.7619e-34	208.39	196740000
LWCMTKPPSR	10	0	1274.63	Q9NRC8	Q9NRC8	280	289	SIRT7	NAD-dependent protein deacetylase sirtuin-7	2;3	5.6616e-07	145.9	226200000
LYIVNLQWTPK	11	0	1373.77	Q9NRC8	Q9NRC8	293	303	SIRT7	NAD-dependent protein deacetylase sirtuin-7	2	4.9695e-50	261.6	41548000
MAQTQGTRRK	10	2	1175.62	Q13547	Q13547	1	10	HDAC1	Histone deacetylase 1	2	0.02472	42.109	117310
MEDSASASLSSAAATGTSTSTPAAPTAR	28	0	2596.19	O76021	O76021	1	28	RSL1D1	Ribosomal L1 domain-containing protein 1	3	5.1826e-06	86.825	497880
MEVKPPPGRPQPDSGR	16	0	1746.88	P51991	P51991	1	16	HNRNPA3	Heterogeneous nuclear ribonucleoprotein A3	3	0.018995	62.077	1077700
MFVLDEADEMLSR	13	0	1554.71	P60842;Q14240	P60842	178	190	EIF4A1;EIF4A2	Eukaryotic initiation factor 4A-I;Eukaryotic initiation factor 4A-II;Eukaryotic initiation factor 4A-II, N-terminally processed	2	3.2235e-43	247.79	643900
MFYEKNRSLMPSIPR	15	2	1867.94	Q8IYT8	Q8IYT8	224	238	ULK2	Serine/threonine-protein kinase ULK2	2	0.016076	72.289	877840
MGNRRDLGQPR	11	2	1298.66	P25940	P25940	1	11	COL5A3	Collagen alpha-3(V) chain	2	0.014578	76.221	450040
MGSLSSRVLR	10	1	1104.61	Q96IK5	Q96IK5	1	10	GMCL1	Germ cell-less protein-like 1	3	0.024244	85.29	0
MIAGQVLDINLAAEPK	16	0	1681.91	P07910	P07910	74	89	HNRNPC	Heterogeneous nuclear ribonucleoproteins C1/C2	2	7.7936e-09	148.89	257090
MLRAVGSLLR	10	1	1114.66	Q5T6X4	Q5T6X4	1	10	FAM162B	Protein FAM162B	3	0.026507	56.548	0
MLVLDEADEMLNK	13	0	1519.73	P38919	P38919	183	195	EIF4A3	Eukaryotic initiation factor 4A-III;Eukaryotic initiation factor 4A-III, N-terminally processed	2	5.176e-17	176.95	549870
MNEATMLLKK	10	1	1177.62	Q9P2N2	Q9P2N2	590	599	ARHGAP28	Rho GTPase-activating protein 28	2	0.018672	76.827	44518
MQKEITALAPSTMK	14	1	1547.81	P63261;P60709;P63267;P68133;P68032;P62736	P63261	313	326	ACTG1;ACTB;ACTG2;ACTA1;ACTC1;ACTA2	Actin, cytoplasmic 2;Actin, cytoplasmic 2, N-terminally processed;Actin, cytoplasmic 1;Actin, cytoplasmic 1, N-terminally processed;Actin, gamma-enteric smooth muscle;Actin, alpha skeletal muscle;Actin, alpha cardiac muscle 1;Actin, aortic smooth muscle	3	0.016997	77.078	230130
MSMTSILTRNMDKQR	15	2	1810.89	Q6P5Q4	Q6P5Q4	342	356	LMOD2	Leiomodin-2	2	0.025378	58.699	0
MVEADRPGK	9	0	1001.5	P38159;Q96E39;O75526	P38159	1	9	RBMX;RBMXL1;RBMXL2	RNA-binding motif protein, X chromosome;RNA-binding motif protein, X chromosome, N-terminally processed;RNA binding motif protein, X-linked-like-1;RNA-binding motif protein, X-linked-like-2	2	0.024499	54.982	297700
MVMSSYMVNSKYVDPK	16	1	1877.87	P09016	P09016	1	16	HOXD4	Homeobox protein Hox-D4	2	0.024315	55.401	1666200
MVSADAYK	8	0	883.411	P09543	P09543	80	87	CNP	2,3-cyclic-nucleotide 3-phosphodiesterase	2	0.0041225	98.523	108500
NDTKEDVFVHQTAIK	15	1	1743.88	P67809;Q9Y2T7;P16989	P67809	78	92	YBX1;YBX2;YBX3	Nuclease-sensitive element-binding protein 1;Y-box-binding protein 2;Y-box-binding protein 3	3	4.1139e-12	162.37	582940
NNASTDYDLSDK	12	0	1341.57	P39023	P39023	301	312	RPL3	60S ribosomal protein L3	2	1.0075e-08	139.32	0
NQDLAPNSAEQASILSLVTK	20	0	2098.09	Q12905	Q12905	61	80	ILF2	Interleukin enhancer-binding factor 2	3	2.1571e-24	190.23	1509900
NRVVEHNIR	9	1	1135.62	O00232	O00232	356	364	PSMD12	26S proteasome non-ATPase regulatory subunit 12	2	0.028263	60.019	0
NSLYDMAR	8	0	968.439	Q9BWF3;Q9BQ04	Q9BWF3	342	349	RBM4;RBM4B	RNA-binding protein 4;RNA-binding protein 4B	2	0.0011219	123.35	261690
NSMPASSFQQQK	12	0	1351.62	Q9NQ29;Q9Y383	Q9Y383	175	186	LUC7L;LUC7L2	Putative RNA-binding protein Luc7-like 1;Putative RNA-binding protein Luc7-like 2	2	2.6548e-05	135.8	532600
NYQQNYQNSESGEKNEGSESAPEGQAQQR	29	1	3256.39	P67809	P67809	157	185	YBX1	Nuclease-sensitive element-binding protein 1	3	3.9733e-05	75.868	564750
QAQAAVLAVLPR	12	0	1235.73	Q99848	Q99848	111	122	EBNA1BP2	Probable rRNA-processing protein EBP2	2	1.5099e-10	161.27	433670
QEEVCDDPEELR	12	0	1517.63	Q9NRC8	Q9NRC8	75	86	SIRT7	NAD-dependent protein deacetylase sirtuin-7	2	5.4995e-81	298.7	15598000
QEEVCDDPEELRGK	14	1	1702.75	Q9NRC8	Q9NRC8	75	88	SIRT7	NAD-dependent protein deacetylase sirtuin-7	2;3	4.8194e-120	331.57	151210000
QEEVCDDPEELRGKVR	16	2	1957.92	Q9NRC8	Q9NRC8	75	90	SIRT7	NAD-dependent protein deacetylase sirtuin-7	3;4	0.0039952	94.688	1423300
QEYDESGPSIVHR	13	0	1515.7	P63261;P60709;A5A3E0	P63261	360	372	ACTG1;ACTB;POTEF	Actin, cytoplasmic 2;Actin, cytoplasmic 2, N-terminally processed;Actin, cytoplasmic 1;Actin, cytoplasmic 1, N-terminally processed;POTE ankyrin domain family member F	3	0.020243	78.548	404380
QFNLNGNSVPTATQTLMTMYR	21	0	2386.14	Q6ZT07	Q6ZT07	448	468	TBC1D9	TBC1 domain family member 9	3	0.021936	45.704	2428100
QFVPGDEPR	9	0	1043.5	P09543	P09543	225	233	CNP	2,3-cyclic-nucleotide 3-phosphodiesterase	2	0.014912	93.598	209080
QGGDVLQNEEGETTSHLMGMFYR	23	0	2598.15	P39748	P39748	48	70	FEN1	Flap endonuclease 1	3	0.0023916	70.907	710630
QTFSPFGQIMEIR	13	0	1552.77	Q01085;P31483	Q01085	223	235	TIAL1;TIA1	Nucleolysin TIAR;Nucleolysin TIA-1 isoform p40	2	2.0846e-05	134.99	356060
RDELTLEGIK	10	1	1172.64	P38919	P38919	243	252	EIF4A3	Eukaryotic initiation factor 4A-III;Eukaryotic initiation factor 4A-III, N-terminally processed	2	0.006145	101.38	297320
REPLPSRR	8	2	1009.58	P38159;Q96E39	P38159	196	203	RBMX;RBMXL1	RNA-binding motif protein, X chromosome;RNA-binding motif protein, X chromosome, N-terminally processed;RNA binding motif protein, X-linked-like-1	3	0.0027235	125.31	237940
RGPPPPPR	8	1	872.498	P38159	P38159	94	101	RBMX	RNA-binding motif protein, X chromosome;RNA-binding motif protein, X chromosome, N-terminally processed	2	0.0035126	111.04	437080
RLEEEEAAAEKEDR	14	2	1673.79	Q5T280	Q5T280	56	69	C9orf114	Putative methyltransferase C9orf114	3	8.3597e-14	175.01	705580
RLREEQQR	8	2	1113.6	Q9NRC8	Q9NRC8	19	26	SIRT7	NAD-dependent protein deacetylase sirtuin-7	2	0.019851	101.6	66453
RPPGVLHCTTK	11	0	1264.67	P09543	P09543	245	255	CNP	2,3-cyclic-nucleotide 3-phosphodiesterase	3	0.019213	83.045	77279
RPQYSNPPVQGEVMEGADNQGAGEQGRPVR	30	0	3222.52	P67809	P67809	205	234	YBX1	Nuclease-sensitive element-binding protein 1	3;4	1.2807e-16	140.67	2765400
RQEEVCDDPEELR	13	1	1673.73	Q9NRC8	Q9NRC8	74	86	SIRT7	NAD-dependent protein deacetylase sirtuin-7	2;3	5.6246e-33	242.97	58308000
RQEEVCDDPEELRGK	15	2	1858.85	Q9NRC8	Q9NRC8	74	88	SIRT7	NAD-dependent protein deacetylase sirtuin-7	2;3;4	1.4009e-18	213.06	477520000
RRQEEVCDDPEELR	14	2	1829.83	Q9NRC8	Q9NRC8	73	86	SIRT7	NAD-dependent protein deacetylase sirtuin-7	3	0.0001976	116.9	4388900
SAEEGRLLAESADLVTELQGR	21	1	2243.14	Q9NRC8	Q9NRC8	44	64	SIRT7	NAD-dependent protein deacetylase sirtuin-7	3	0.02294	54.225	131670
SIEEIVR	7	0	844.465	P39748	P39748	255	261	FEN1	Flap endonuclease 1	2	0.00946	113.7	0
SLFEQYGK	8	0	970.476	Q9BWF3;Q9BQ04	Q9BWF3	20	27	RBM4;RBM4B	RNA-binding protein 4;RNA-binding protein 4B	2	0.010656	95.741	223140
SLPRASR	7	1	785.451	A8MUU9	A8MUU9	109	115		Putative uncharacterized protein ENSP00000383309	2	0.021301	73.975	0
SLRPDPNFDALISK	14	0	1571.83	Q99496;Q06587	Q99496	99	112	RNF2;RING1	E3 ubiquitin-protein ligase RING2;E3 ubiquitin-protein ligase RING1	3	8.4714e-08	137.8	222140
SREEAPPGDRGAPLSSAPILGGWFGR	26	2	2679.35	Q9NRC8	Q9NRC8	363	388	SIRT7	NAD-dependent protein deacetylase sirtuin-7	3;4	0.001055	73.036	1044400
SVGDGETVEFDVVEGEK	17	0	1794.82	P67809;Q9Y2T7;P16989	P67809	102	118	YBX1;YBX2;YBX3	Nuclease-sensitive element-binding protein 1;Y-box-binding protein 2;Y-box-binding protein 3	2	9.4851e-10	145.81	285550
SVGDGETVEFDVVEGEKGAEAANVTGPGGVPVQGSK	36	1	3471.66	P67809	P67809	102	137	YBX1	Nuclease-sensitive element-binding protein 1	3	0.003197	37.603	934080
SVSAADLSEAEPTLTHMSITR	21	0	2215.08	Q9NRC8	Q9NRC8	134	154	SIRT7	NAD-dependent protein deacetylase sirtuin-7	2;3	1.4952e-111	318.7	1883200000
SYELPDGQVITIGNER	16	0	1789.88	P63261;P60709;P63267;P68133;P68032;P62736;A5A3E0;Q562R1	P63261	239	254	ACTG1;ACTB;ACTG2;ACTA1;ACTC1;ACTA2;POTEF;ACTBL2	Actin, cytoplasmic 2;Actin, cytoplasmic 2, N-terminally processed;Actin, cytoplasmic 1;Actin, cytoplasmic 1, N-terminally processed;Actin, gamma-enteric smooth muscle;Actin, alpha skeletal muscle;Actin, alpha cardiac muscle 1;Actin, aortic smooth muscle;POTE ankyrin domain family member F;Beta-actin-like protein 2	2	8.6893e-26	222.56	1601500
TAISELHGNMYIEVCTSCVPNR	22	0	2550.17	Q9NRC8	Q9NRC8	181	202	SIRT7	NAD-dependent protein deacetylase sirtuin-7	3;4	1.2516e-13	155.28	136090000
TAISELHGNMYIEVCTSCVPNREYVR	26	1	3097.44	Q9NRC8	Q9NRC8	181	206	SIRT7	NAD-dependent protein deacetylase sirtuin-7	3;4	4.7616e-05	95.957	5014100
TIAQGNLSNTDVQAAK	16	0	1629.83	P22695	P22695	360	375	UQCRC2	Cytochrome b-c1 complex subunit 2, mitochondrial	2	1.2947e-09	155.39	222880
TITLEVEPSDTIENVK	16	0	1786.92	P62987;P62979;P0CG47;P0CG48	P62987	12	27	UBA52;RPS27A;UBB;UBC	Ubiquitin-60S ribosomal protein L40;Ubiquitin;60S ribosomal protein L40;Ubiquitin-40S ribosomal protein S27a;Ubiquitin;40S ribosomal protein S27a;Polyubiquitin-B;Ubiquitin;Polyubiquitin-C;Ubiquitin	2	2.4431e-08	141.08	177520
TLLMEAENMALK	12	0	1362.69	Q8TCU4	Q8TCU4	2263	2274	ALMS1	Alstrom syndrome protein 1	2	0.022694	65.465	1059100
TLPRASR	7	1	799.466	A8MUU9	A8MUU9	19	25		Putative uncharacterized protein ENSP00000383309	2	0.017799	90.986	364280
TLYVGNLSR	9	0	1021.56	Q01085;P31483	Q01085	10	18	TIAL1;TIA1	Nucleolysin TIAR;Nucleolysin TIA-1 isoform p40	2	0.0061107	99.013	202550
TSDLIVLGLPWK	12	0	1340.77	Q13148	Q13148	103	114	TARDBP	TAR DNA-binding protein 43	2	1.8882e-16	183.67	213590
TSGNATVDHLSK	12	0	1228.6	Q99496	Q99496	250	261	RNF2	E3 ubiquitin-protein ligase RING2	2	0.00039908	122.33	129310
TSLALDESLFR	11	0	1250.65	Q86U42	Q86U42	228	238	PABPN1	Polyadenylate-binding protein 2	2	1.2518e-06	146.11	260160
TTGIVMDSGDGVTHTVPIYEGYALPHAILR	30	0	3182.61	P63261;P60709	P63261	148	177	ACTG1;ACTB	Actin, cytoplasmic 2;Actin, cytoplasmic 2, N-terminally processed;Actin, cytoplasmic 1;Actin, cytoplasmic 1, N-terminally processed	4	2.9713e-05	72.654	451790
TYLAGQIAR	9	0	991.545	Q5T280	Q5T280	94	102	C9orf114	Putative methyltransferase C9orf114	2	6.0123e-08	162.25	452400
VAFSVAR	7	0	748.423	P39023	P39023	262	268	RPL3	60S ribosomal protein L3	2	0.0067035	119.56	479410
VAPDEHPILLTEAPLNPK	18	0	1953.06	Q562R1	Q562R1	97	114	ACTBL2	Beta-actin-like protein 2	3	0.025249	59.728	3338200
VAPEEHPVLLTEAPLNPK	18	0	1953.06	P63261;P60709	P63261	96	113	ACTG1;ACTB	Actin, cytoplasmic 2;Actin, cytoplasmic 2, N-terminally processed;Actin, cytoplasmic 1;Actin, cytoplasmic 1, N-terminally processed	3	1.0313e-06	121.32	3338200
VEADRPGK	8	0	870.456	P38159;Q96E39;O75526	P38159	2	9	RBMX;RBMXL1;RBMXL2	RNA-binding motif protein, X chromosome;RNA-binding motif protein, X chromosome, N-terminally processed;RNA binding motif protein, X-linked-like-1;RNA-binding motif protein, X-linked-like-2	2	0.018165	84.743	1961500
VEADRPGKLFIGGLNTETNEK	21	1	2287.18	P38159;Q96E39	P38159	2	22	RBMX;RBMXL1	RNA-binding motif protein, X chromosome;RNA-binding motif protein, X chromosome, N-terminally processed;RNA binding motif protein, X-linked-like-1	3	0.010147	60.032	185190
VEQATKPSFESGR	13	0	1434.71	P38159	P38159	81	93	RBMX	RNA-binding motif protein, X chromosome;RNA-binding motif protein, X chromosome, N-terminally processed	2;3	8.7171e-07	137.89	935300
VESGGPGTSAASAR	14	0	1245.59	Q9BU76	Q9BU76	153	166	MMTAG2	Multiple myeloma tumor-associated protein 2	2	2.4329e-17	179.94	418740
VFDVTER	7	0	864.434	Q9NRC8	Q9NRC8	207	213	SIRT7	NAD-dependent protein deacetylase sirtuin-7	1;2	2.2221e-07	167.82	730410000
VFIGNLNTLVVK	12	0	1315.79	P07910;P0DMR1;O60812;B7ZW38;B2RXH8	P07910	18	29	HNRNPC;HNRNPCL4;HNRNPCL1;HNRNPCL3;HNRNPCL2	Heterogeneous nuclear ribonucleoproteins C1/C2;Heterogeneous nuclear ribonucleoprotein C-like 4;Heterogeneous nuclear ribonucleoprotein C-like 1;Heterogeneous nuclear ribonucleoprotein C-like 3;Heterogeneous nuclear ribonucleoprotein C-like 2	2	3.3406e-16	175.65	299670
VHELNEEIGK	10	0	1166.59	Q9NQ29;Q9Y383	Q9Y383	126	135	LUC7L;LUC7L2	Putative RNA-binding protein Luc7-like 1;Putative RNA-binding protein Luc7-like 2	2	0.0062922	99.815	93710
VKEMVRILR	9	2	1142.7	Q7Z7H8	Q7Z7H8	161	169	MRPL10	39S ribosomal protein L10, mitochondrial	3	0.0286	55.064	0
VKPAPDETSFSEALLK	16	0	1730.91	Q12905	Q12905	44	59	ILF2	Interleukin enhancer-binding factor 2	3	5.5386e-06	124.5	1029900
VKPAPDETSFSEALLKR	17	1	1887.01	Q12905	Q12905	44	60	ILF2	Interleukin enhancer-binding factor 2	4	0.00015051	109.1	809920
VLEDPAIASDESFGAVKKK	19	2	2003.06	O95544	O95544	142	160	NADK	NAD kinase	3	0.025097	49.993	0
VLISTDVWAR	10	0	1158.64	P38919	P38919	330	339	EIF4A3	Eukaryotic initiation factor 4A-III;Eukaryotic initiation factor 4A-III, N-terminally processed	2	0.0093394	105.1	0
VLKKYPR	7	2	902.57	Q9NRC8	Q9NRC8	273	279	SIRT7	NAD-dependent protein deacetylase sirtuin-7	2;3	0.0094731	100.07	4434100
VLQSALAAIR	10	0	1040.63	Q12905	Q12905	197	206	ILF2	Interleukin enhancer-binding factor 2	2	6.1632e-38	242.39	1182500
VRELASAVR	9	1	999.583	Q9NRC8	Q9NRC8	89	97	SIRT7	NAD-dependent protein deacetylase sirtuin-7	1;2;3	3.4783e-08	176.6	229710000
VVMALGDYMGASCHACIGGTNVR	23	0	2438.1	P60842	P60842	119	141	EIF4A1	Eukaryotic initiation factor 4A-I	3	0.0029556	67.644	268330
WFEENASQSTVK	12	0	1424.66	Q12905	Q12905	210	221	ILF2	Interleukin enhancer-binding factor 2	2	1.2716e-06	145.28	421660
WQDPIFSLATPLR	13	0	1542.82	Q9NRC8	Q9NRC8	336	348	SIRT7	NAD-dependent protein deacetylase sirtuin-7	2	1.72e-15	160.67	649950
WQDPIFSLATPLRAGEEGSHSR	22	1	2453.21	Q9NRC8	Q9NRC8	336	357	SIRT7	NAD-dependent protein deacetylase sirtuin-7	3	0.013926	58.49	462230
YEREQYADR	9	1	1228.55	Q9BWF3	Q9BWF3	350	358	RBM4	RNA-binding protein 4	3	0.02876	80.231	52139
YGKIETIEVMEDR	13	1	1581.77	P51991	P51991	149	161	HNRNPA3	Heterogeneous nuclear ribonucleoprotein A3	3	0.00011307	118.76	403730
YLVVYTGAGISTAASIPDYR	20	0	2116.08	Q9NRC8	Q9NRC8	101	120	SIRT7	NAD-dependent protein deacetylase sirtuin-7	2	5.8087e-05	139.77	419040
