## Supplementary material for "SirT7 auto-ADP-ribosylation regulates glucose starvation response through macroH2A1.1": Suppl Table S1

### Sheet: ADPribosyl pept_SirT7WT PD
	Confidence	Annotated Sequence	Modifications	# Protein Groups	# Proteins	# PSMs	Master Protein Accessions	Positions in Master Proteins	# Missed Cleavages	Theo. MH+ [Da]	# Razor Quan Results	Abundances		Quan Info	Found in Samples		Confidence (by Search Engine)	Ions Score (by Search Engine)	Top Apex RT [min]
1	High	[R].SAEEGRLLAESADLVTELQGR.[S]	1×ADP-Ribosyl [S1]	1	1	3	Q9NRC8	Q9NRC8 [44-64]	1	2785.21	0	2.08411e+06			High	Not Found	High	145	64.28
2	High	[R].RQEEVCDDPEELR.[G]	1×Carbamidomethyl [C6]; 1×ADP-Ribosyl [R1]	1	1	6	Q9NRC8	Q9NRC8 [74-86]	1	2215.8	0	104257			High	Not Found	High	60	30.29
	High	[R].RQEEVCDDPEELRGK.[V]	1×Carbamidomethyl [C6]; 1×ADP-Ribosyl [R/K/Q/E]	1	1	10	Q9NRC8	Q9NRC8 [74-88]	2	2400.92	0	1.15129e+06			High	Not Found	High	64	22.89
	High	[R].RQEEVCDDPEELRGKVR.[E]	1×Carbamidomethyl [C6]; 1×ADP-Ribosyl [K/R/E]	1	1	2	Q9NRC8	Q9NRC8 [74-90]	3	2656.09	0	64133.9			High	Not Found	High	37	22.46
	High	[R].QEEVCDDPEELRGK.[V]	1×Carbamidomethyl [C5]; 1×ADP-Ribosyl [E2]	1	1	1	Q9NRC8	Q9NRC8 [75-88]	1	2244.82	0	40036.2			High	Not Found	High	41	29
3	High	[R].SVSAADLSEAEPTLTHMSITR.[L]	1×Oxidation [M17]; 1×ADP-Ribosyl [S1]	1	1	5	Q9NRC8	Q9NRC8 [134-154]	0	2773.14	0	222133			High	Not Found	High	79	48.2
	High	[R].SVSAADLSEAEPTLTHMSITR.[L]	1×ADP-Ribosyl [S1]	1	1	3	Q9NRC8	Q9NRC8 [134-154]	0	2757.15	0	2.54646e+06			High	Not Found	High	152	55.87
4	High	[R].LHEQKLVQHVVSQNCDGLHLR.[S]	1×Carbamidomethyl [C15]; 1×ADP-Ribosyl [K/E/Q]	1	1	5	Q9NRC8	Q9NRC8 [155-175]	1	3051.37	0			NoQuanValues	High	Not Found	High	84
	High	[K].LVQHVVSQNCDGLHLR.[S]	1×Carbamidomethyl [C10]; 1×ADP-Ribosyl [Q3]	1	1	5	Q9NRC8	Q9NRC8 [160-175]	0	2416.03	0	1.03574e+06			High	Not Found	High	82	35.4
5	High	[R].TCHKCGTQLRDTIVHFGER.[G]	2×Carbamidomethyl [C2; C5]; 1×ADP-Ribosyl [K4]	1	1	2	Q9NRC8	Q9NRC8 [224-242]	2	2856.17	0	71426.8			High	Not Found	High	37	30.3
	Medium	[R].DTIVHFGER.[G]	1×ADP-Ribosyl [D1]	1	1	1	Q9NRC8	Q9NRC8 [234-242]	0	1614.6	0			NoQuanValues	Medium	Not Found	Medium	22
6	High	[R].GTLGQPLNWEAATEAASR.[A]	1×ADP-Ribosyl [T2]	1	1	5	Q9NRC8	Q9NRC8 [243-260]	0	2412.99	0			NoQuanValues	High	Not Found	High	73
7	High	[R].WQDPIFSLATPLR.[A]	1×ADP-Ribosyl [Q2]	1	1	6	Q9NRC8	Q9NRC8 [336-348]	0	2084.89	0	35419231			High	Medium	High	57	67.96
	High	[R].WQDPIFSLATPLRAGEEGSHSRK.[S]	1×ADP-Ribosyl [Q2]	1	1	2	Q9NRC8	Q9NRC8 [336-358]	2	3123.37	0	280510			High	Not Found	High	48	53.3
8	High	[R].GAPLSSAPILGGWFGR.[G]	1×ADP-Ribosyl [S5]	1	1	2	Q9NRC8	Q9NRC8 [373-388]	0	2126.91	0	10202620			High	Not Found	High	40	67.96

### Sheet: ADPribosyl pept_SirT7WT PEAKS
	Peptide	-10lgP	Mass	ppm	m/z	RT	scan	#scan	Accession
1	S(+541.06)AEEGRLLAESADLVTELQGR	57.73	2784.2	-0.3	929.074	64.31	17321	1	Q9NRC8|SIR7_HUMAN
	SAEEGR(+541.06)LLAESADLVTELQGR	59.29	2784.2	-0.3	929.074	64.32	17322	2	Q9NRC8|SIR7_HUMAN
2	R(+541.06)QEEVC(+57.02)DDPEELR	33.08	2214.79	0.7	739.272	30.23	6999	2	Q9NRC8|SIR7_HUMAN
	RQ(+541.06)EEVC(+57.02)DDPEELR	33.04	2214.79	0.7	739.272	30.23	6998	1	Q9NRC8|SIR7_HUMAN
	R(+541.06)QEEVC(+57.02)DDPEELRGK	42.9	2399.91	0.7	800.977	22.93	5015	3	Q9NRC8|SIR7_HUMAN
	RQEEVC(+57.02)DDPEELR(+541.06)GK	19.7	2399.91	0.3	800.977	21.88	4750	1	Q9NRC8|SIR7_HUMAN
	RQEEVC(+57.02)DDPEELRGK(+541.06)	37.31	2399.91	0.3	800.977	21.89	4753	2	Q9NRC8|SIR7_HUMAN
	RQEEVC(+57.02)DDPEELR(+541.06)GKVR	16.43	2655.08	0.2	886.034	22.47	4897	1	Q9NRC8|SIR7_HUMAN
	RQEEVC(+57.02)DDPEELRGK(+541.06)VR	26.4	2655.08	0.2	886.034	22.49	4900	1	Q9NRC8|SIR7_HUMAN
	Q(+541.06)EEVC(+57.02)DDPEELRGK	41.24	2243.81	-0.2	748.943	29.04	6669	2	Q9NRC8|SIR7_HUMAN
	Q(+541.06)EEVC(+57.02)DDPEELRGKVR	20.63	2498.98	-0.8	833.999	28.59	6529	2	Q9NRC8|SIR7_HUMAN
3	S(+541.06)VSAADLSEAEPTLTHMSITR	69.96	2756.14	0.7	919.721	55.79	14761	2	Q9NRC8|SIR7_HUMAN
	SVS(+541.06)AADLSEAEPTLTHMSITR	52.91	2756.14	0.7	919.721	55.79	14758	1	Q9NRC8|SIR7_HUMAN
4	LHEQ(+541.06)KLVQHVVSQNC(+57.02)DGLHLR	51.4	3050.36	0.5	763.597	35.02	8380	1	Q9NRC8|SIR7_HUMAN
	LHEQK(+541.06)LVQHVVSQNC(+57.02)DGLHLR	58.72	3050.36	0.5	763.597	35.03	8382	2	Q9NRC8|SIR7_HUMAN
	LVQ(+541.06)HVVSQNC(+57.02)DGLHLR	46.13	2415.02	1.3	806.015	41.52	10386	2	Q9NRC8|SIR7_HUMAN
5	D(+541.06)TIVHFGER	25.23	1613.59	-1	807.802	43.34	10933	1	Q9NRC8|SIR7_HUMAN
	DT(+541.06)IVHFGER	25.64	1613.59	1.9	538.872	43.51	10981	4	Q9NRC8|SIR7_HUMAN
	T(+541.06)C(+57.02)HKC(+57.02)GTQLRDTIVHFGER	50.35	2855.17	0.8	714.8	30.26	7008	2	Q9NRC8|SIR7_HUMAN
6	GT(+541.06)LGQPLNWEAATEAASR	48.77	2411.98	0.1	805	62.29	16741	2	Q9NRC8|SIR7_HUMAN
	GTLGQ(+541.06)PLNWEAATEAASR	50.17	2411.98	0.1	805	62.27	16736	1	Q9NRC8|SIR7_HUMAN
7	WQ(+541.06)DPIFSLATPLR	49.95	2083.88	-0.8	1042.95	67.93	18282	5	Q9NRC8|SIR7_HUMAN
	WQ(+541.06)DPIFSLATPLRAGEEGSHSRK	40.46	3122.36	-1.3	781.597	53.41	14024	1	Q9NRC8|SIR7_HUMAN
	WQD(+541.06)PIFSLATPLRAGEEGSHSRK	32.52	3122.36	-1.3	781.597	53.4	14021	2	Q9NRC8|SIR7_HUMAN
8	GAPLS(+541.06)SAPILGGWFGR	35.52	2125.9	0.7	1063.96	68	18298	3	Q9NRC8|SIR7_HUMAN
9	LWC(+57.02)MT(+541.06)KPPSR	19.26	1815.69	-0.3	606.236	36.87	8894	2	Q9NRC8|SIR7_HUMAN

### Sheet: ADPribosyl peptSirT7N189A PEAKS
	Peptide	-10lgP	Mass	ppm	m/z	RT	scan	#scan	Accession
1	WQD(+541.06)PIFSLATPLR	39.21	2083.88	-1.7	695.633	70.01	18827	1	Q9NRC8|SIR7_HUMAN
	WQ(+541.06)DPIFSLATPLR	32.57	2083.88	-1.7	695.633	70.02	18829	2	Q9NRC8|SIR7_HUMAN
